# Decoding the transcriptional response to ischemic stroke in young and aged mouse brain

**DOI:** 10.1101/769331

**Authors:** Peter Androvic, Denisa Belov Kirdajova, Jana Tureckova, Daniel Zucha, Eva Rohlova, Pavel Abaffy, Jan Kriska, Miroslava Anderova, Mikael Kubista, Lukas Valihrach

## Abstract

Ischemic stroke is one of the leading causes of mortality and major healthcare and economic burden. It is a well-recognized disease of aging, yet it is unclear how the age-dependent vulnerability occurs and what are the underlying mechanisms. To address these issues, we performed a comprehensive RNA-Seq analysis of aging, ischemic stroke and their interaction using a model of permanent middle cerebral artery occlusion (MCAO) in 3 and 18 month old female mice. We assessed differential gene expression across injury status and age, estimated cell type proportion changes, assayed the results against a range of transcriptional signatures from the literature and performed unsupervised co-expression analysis, identifying modules of genes with varying response to injury. We uncovered selective vulnerability of neuronal populations and increased activation of type-I interferon (IFN-I) signaling and several other inflammatory pathways in aged mice. We extended these findings via targeted expression analysis in tissue as well as acutely purified cellular populations to show differential temporal dynamics of IFN-I signaling between age groups and contribution of individual cell types. Together, these results paint a picture of ischemic stroke as a complex age-related disease and provide insights into interaction of aging and stroke on cellular and molecular level.

**Graphical summary:** 
