## Supplementary material for "Decoding the transcriptional response to ischemic stroke in young and aged mouse brain": Table S2

### Sheet: Sheet1
		Two-way ANOVA			3 months													18 months
		Timepoint	Age	Timepoint:Age	ANOVA p-adj	MCAO_3h_vs_Ctrl		MCAO_8h_vs_Ctrl		MCAO_24h_vs_Ctrl		MCAO_3days_vs_Ctrl		MCAO_7days_vs_Ctrl		MCAO_14days_vs_Ctrl		ANOVA p-adj	MCAO_24h_vs_Ctrl		MCAO_3days_vs_Ctrl		MCAO_7days_vs_Ctrl		MCAO_14days_vs_Ctrl
		p-adj	p-adj	p-adj		p-adj	log2FC	p-adj	log2FC	p-adj	log2FC	p-adj	log2FC	p-adj	log2FC	p-adj	log2FC		p-adj	log2FC	p-adj	log2FC	p-adj	log2FC	p-adj	log2FC
	Interferon.alpha	0.0455784	0.0909578	0.746398	0.0575241	0.943401	0.0516	0.0931649	0.946826	0.732162	-0.216543	0.551127	-0.354177	0.137204	0.734761	0.816349	0.143025	0.102498	0.435002	-0.32846	0.0551438	-0.943365	0.84108	0.0795803	0.732228	0.14235
IFN receptors	Ifnar1	0.00135209	0.000311306	0.0545537	0.000945679	0.009755	-0.65414	0.238925	-0.29839	0.346812	-0.24141	0.795809	-0.0755881	0.0628477	0.410095	0.383499	-0.20829	0.114076	0.423514	0.269967	0.0889731	0.635873	0.034832	0.800102	0.0679028	0.707921
	Ifnar2	5.03979e-06	8.80235e-06	0.0477733	6.39095e-06	0.0973502	-0.460247	0.731028	-0.109135	0.473542	0.207108	0.148042	0.400594	2.90076e-05	1.20395	0.547042	0.163625	0.0246568	0.0484072	1.03615	0.0112962	1.61309	0.00579761	1.80082	0.0247768	1.27896
	Tlr4	1.22469e-06	1.34924e-05	0.0503837	4.76775e-06	0.660452	-0.187214	0.637184	0.198805	0.00258551	1.18318	0.00292104	1.16423	5.63177e-06	1.91095	0.0782174	0.623976	0.0133184	0.0124528	2.2047	0.00528766	2.85753	0.0037839	2.98638	0.011096	2.30241
Interferon-stimulated genes	Stat1	5.6115e-06	2.09184e-05	0.0545537	2.33333e-06	0.341638	-0.515851	0.73822	-0.200218	0.519429	0.360982	0.497533	0.379559	4.29878e-06	2.71693	0.0560327	0.940159	0.0367136	0.0348442	1.82246	0.0217618	2.09967	0.00863638	2.55024	0.0305072	1.90195
	Stat2	8.37234e-05	2.31829e-06	0.0108154	0.000178115	0.452716	-0.295131	0.510183	0.261568	0.82904	-0.0939485	0.628716	-0.201132	0.000394615	1.28386	0.287331	0.375615	0.0235554	0.0124528	1.19635	0.0091789	1.31883	0.00600452	1.36218	0.0246011	0.985884
	Rsad2	3.70338e-05	0.000111489	0.0721954	0.000885047	0.969242	0.0568237	0.109938	1.71782	0.0563893	2.04333	0.171519	1.45262	0.000193464	3.92657	0.029246	2.16764	0.00559469	0.00242048	3.85088	0.00242048	3.72528	0.00269168	3.08415	0.00399726	2.72792
	Isg15	1.7849e-06	7.83e-06	0.00870486	2.68843e-06	0.472933	-0.546928	0.173937	0.978327	0.0089487	1.91177	0.0538679	1.40119	2.19827e-06	3.94457	0.00212748	2.13885	0.0128918	0.00471428	4.17311	0.00411958	4.38566	0.00584442	3.58731	0.0183502	2.77407
	Ifit1	5.45065e-06	1.94252e-05	0.00510809	2.60332e-05	0.683659	-0.361356	0.135839	1.17617	0.0611005	1.47269	0.217196	0.971504	1.8283e-05	3.55186	0.00193864	2.34576	0.00783872	0.00276149	3.82385	0.00276149	3.83488	0.0037839	3.04099	0.00703604	2.68338
	Ifit3	4.79291e-07	4.3848e-05	0.0105622	1.15702e-06	0.651056	-0.344782	0.432373	0.554813	0.142387	1.00618	0.169673	0.931805	1.216e-06	3.98544	0.00111035	2.18138	0.00783872	0.0037839	3.41127	0.00379383	3.33412	0.00269168	3.71279	0.00412071	3.18906
	Sp100	2.21455e-06	1.01372e-06	0.0152553	1.15702e-06	0.0377996	-1.00409	0.988607	-0.0102811	0.732162	0.186899	0.0349265	1.0193	7.59656e-06	2.34855	0.00866878	1.18748	0.0112083	0.00900965	2.38369	0.00382316	3.12489	0.0037839	2.932	0.00806872	2.48564
	Usp18	1.26e-06	9.94755e-06	0.0101459	1.15702e-06	0.275956	-0.841283	0.255273	0.877733	0.0484865	1.50291	0.033524	1.6229	1.78283e-06	4.24782	0.000387672	2.7449	0.0105679	0.0038147	3.92461	0.00379383	3.95393	0.00382316	3.54886	0.00900965	2.99181
	Helz2	8.83385e-05	4.2021e-06	0.00802692	0.00131311	0.796454	-0.145137	0.165477	0.675846	0.547042	0.312599	0.469069	0.371975	0.00048929	1.62143	0.130489	0.684658	0.0156492	0.00806872	2.16232	0.00431957	2.58463	0.00739241	2.02553	0.0104906	1.99038
	Irf7	3.19e-07	1.04883e-05	0.0105666	6.57655e-07	0.42479	-0.652943	0.52478	0.528394	0.0478845	1.56435	0.043413	1.59793	6.87875e-07	4.84284	0.000829744	2.60469	0.00783872	0.00380285	4.29633	0.0033364	4.63064	0.00276149	4.63564	0.0044208	4.01344
	Rtp4	3.7062e-07	4.51339e-06	0.0250357	1.15702e-06	0.318511	-0.606096	0.494277	0.429066	0.0299338	1.29582	0.0281025	1.31556	1.39987e-06	3.38469	0.00279146	1.68908	0.00675808	0.00348003	3.03501	0.00269168	3.5059	0.00242048	3.43568	0.00418311	2.70605
	Zbp1	3.21442e-07	1.34924e-05	0.0909578	4.76775e-06	0.699667	0.416419	0.0336627	2.02812	0.00155101	3.16135	0.00200374	3.05998	1.39987e-06	5.42137	0.000579453	3.27124	0.0058578	0.00269168	5.60929	0.00269168	5.95649	0.00242048	5.65908	0.00319753	5.12487
	Ifi27l2a	4.46186e-07	0.0002262	0.18945	2.68843e-06	0.50215	0.623396	0.445664	0.702741	0.00411735	2.58146	0.00155101	2.93039	1.19443e-06	5.17873	0.00216489	2.59441	0.00783872	0.00418034	4.52462	0.00289515	5.37597	0.00269168	5.31591	0.00866637	3.65472
	Irf9	1.4355e-06	7.40388e-06	0.00786659	1.55964e-06	0.113813	-0.652549	0.628716	0.219357	0.125031	0.634871	0.264329	0.466624	3.0076e-06	2.19161	0.0377996	0.79453	0.0160723	0.00866637	2.02181	0.00595085	2.24495	0.00503785	2.15517	0.0181389	1.60574
	Ddx58	1.26e-06	3.94247e-06	0.019406	2.26632e-06	0.153327	-0.732076	0.681621	0.237633	0.261693	0.583455	0.113331	0.813797	3.82601e-06	2.65898	0.0200378	1.10729	0.00783872	0.00443971	2.34473	0.00330379	2.7373	0.00269168	2.79202	0.00579761	2.17732
	Ifi44	1.26e-06	2.62812e-05	0.00557539	1.5856e-07	0.130489	-0.972074	0.824572	0.16783	0.107488	1.03813	0.0976034	1.06689	4.61447e-07	4.10477	0.000409777	2.29609	0.0321585	0.0175127	3.30415	0.0108121	3.83269	0.0112962	3.44259	0.03106	2.78728
	Oasl2	8.16712e-07	5.6898e-06	0.0126352	9.34023e-07	0.223172	-0.846237	0.919273	0.0915843	0.087174	1.19214	0.10737	1.12106	1.88249e-06	3.82759	0.00104132	2.2287	0.0107463	0.00515462	3.52858	0.00400472	3.85006	0.00356979	3.81075	0.00747611	3.19458
	Lgals9	3.19e-07	9.88788e-06	0.0983042	6.17005e-07	0.50215	-0.348733	0.826955	-0.125726	0.124947	0.76131	0.000246275	2.01441	1.27828e-06	2.86329	0.0154365	1.11261	0.0108882	0.0124528	2.5014	0.0037839	3.7175	0.00372523	3.47347	0.0129444	2.46942
	Gbp3	3.074e-06	0.000148739	0.0566829	8.97322e-07	0.168587	-0.78675	0.660951	0.279336	0.168858	0.785463	0.0149479	1.40322	1.39987e-06	3.2679	0.00451271	1.53244	0.0321585	0.0177496	2.75963	0.0129444	3.02272	0.0091789	3.08619	0.036141	2.23232
	Gbp5	1.98282e-05	0.000658856	0.0766256	0.000140432	0.923615	-0.0917066	0.35672	0.699551	0.840349	-0.172679	0.30183	0.78104	0.000100896	2.89296	0.0455401	1.3793	0.0159926	0.0114997	2.45377	0.0134907	2.33217	0.00382316	3.17539	0.00900965	2.65837
	Ifi204	2.21455e-06	0.000788881	0.00502919	4.76775e-06	1	-1.86198e-15	0.414583	0.677247	0.00882788	2.11256	0.0406734	1.63734	1.96623e-06	4.39142	0.0127933	1.85511	0.00783872	0.00382316	3.8256	0.00289515	4.37819	0.00400472	3.42091	0.00348365	4.10688
	Ifih1	1.98282e-05	3.074e-06	0.042888	2.99567e-05	0.0931649	-0.916576	0.910197	0.0797992	0.539725	0.354463	0.397009	0.476309	0.000125847	2.07171	0.0615026	0.939785	0.028509	0.0154622	1.60656	0.0113224	1.7689	0.00853422	1.77911	0.0170521	1.56404
	Il15	3.56819e-05	1.98282e-05	0.227096	0.000429174	0.127508	-0.627921	0.991728	-0.00583309	0.778383	-0.132515	0.447157	0.325906	0.00159803	1.19228	0.813543	0.10674	0.0245074	0.248616	0.474748	0.016793	1.2909	0.00697004	1.54763	0.0301589	1.08776
	Jun	0.172584	0.139923	0.124427	0.528989	0.375309	0.694736	0.287331	0.824717	0.628716	0.408037	0.796084	-0.229036	0.584865	0.395601	0.986344	-0.0185818	0.0469136	0.0177496	1.47678	0.0134907	1.59329	0.0706029	0.881944	0.0866041	0.89006
	Myc	0.000358764	0.000565073	0.0825311	0.0166039	0.610222	0.304396	0.0333658	1.15884	0.0621113	1.01185	0.271793	0.605659	0.0179544	1.13096	0.930327	-0.0555808	0.0298651	0.0114997	2.26895	0.00886321	2.48032	0.0247768	1.65672	0.0712296	1.30096
	Mmp9	0.0209417	0.00024447	0.0940702	0.216904	0.403712	-0.621252	0.575787	0.431831	0.190707	0.937224	0.710951	0.29884	0.365443	0.583747	0.947357	0.0554424	0.129683	0.0812299	2.78845	0.0350057	3.66963	0.165195	1.88913	0.419929	1.14703
	Lepr	0.107828	5.18566e-05	0.186111	0.264822	0.16817	-0.624229	0.292806	-0.48346	0.731929	-0.176835	0.497533	-0.324514	0.750417	0.14026	0.982641	0.0163086	0.0440221	0.97956	-0.0114905	0.170919	0.641074	0.0210453	1.23366	0.047571	1.05382
	Aldh1l1	0.00772786	0.042888	0.640361	0.032035	0.747369	0.167019	0.210303	0.588136	0.519429	0.318256	0.169673	0.639656	0.00421952	1.19986	0.205053	0.549664	0.222744	0.114504	0.578702	0.10201	0.607309	0.0551438	0.698553	0.137492	0.537686
	Aqp4	6.23138e-08	0.160922	0.136369	7.26604e-08	0.0540592	-0.470736	0.110821	-0.390323	0.8312	-0.0596388	0.113331	0.38697	4.61447e-07	1.5606	0.0331385	0.483315	0.0145579	0.664005	0.170286	0.0396486	1.00367	0.00514487	1.69504	0.0175244	1.28663
	Egfr	0.00113386	0.00061318	0.496583	0.00552834	0.181772	-0.488906	0.989973	0.00672241	0.255273	-0.424314	0.919273	0.0492153	0.0300836	0.703676	0.840349	0.0784397	0.057566	0.443771	0.267302	0.654036	0.152586	0.0188028	0.992621	0.0881342	0.663339
	Mlc1	5.88638e-06	0.23601	0.111852	1.45753e-05	0.546383	-0.164927	0.510183	0.177952	0.655318	-0.127518	0.353539	0.242722	3.34372e-05	1.10199	0.0132731	0.590987	0.0399731	0.940397	-0.0331973	0.341079	-0.407809	0.0745745	0.790062	0.0592752	0.93424
	Gjb6	0.000480357	0.0191765	0.104325	0.0358805	0.982987	-0.0132609	0.145937	0.548745	0.410841	-0.320644	0.558681	-0.233261	0.113813	0.521037	0.578952	0.207518	0.0159926	0.874879	-0.0689073	0.100526	-0.754898	0.0551438	0.860956	0.0333851	1.10518
	Gli2	7.453e-08	0.028685	0.00216764	7.38962e-06	0.192639	-0.422044	0.197955	-0.417226	0.0160412	-0.786078	0.401278	-0.283142	0.000427823	1.09519	0.867906	-0.0594728	0.00317212	0.568808	-0.149476	0.0472292	-0.634372	0.00379383	1.26751	0.00471428	1.26715
	Slc1a3	9.54514e-08	0.0344723	0.0210724	6.73025e-06	0.49935	-0.156366	0.702775	-0.09368	0.0135036	-0.545891	0.554274	-0.137689	0.000306218	0.76798	0.0880408	0.348274	0.00411655	0.539181	-0.12876	0.10102	-0.383555	0.00588288	0.863805	0.00397426	1.0775
	Gfap	4.4892e-09	0.00112348	0.206528	2.5724e-08	0.923859	0.0554862	0.15318	0.662979	4.04646e-06	2.72109	9.56714e-07	3.15511	2.19056e-08	3.71824	7.03039e-05	1.97209	0.00386313	0.00269168	2.94203	0.00184814	3.57017	0.0015668	3.4594	0.00269168	3.05349
	Cd40	0.0001566	1.98282e-05	0.0178947	0.000687446	0.152763	-1.00011	0.346812	0.66989	0.173885	0.94305	0.197955	0.894723	0.00189385	1.98557	0.919552	0.0842145	0.0108882	0.0127228	2.51544	0.0033364	4.00617	0.0044208	3.16374	0.00702733	3.04703
	Flt1	0.253152	0.000207586	0.0535128	0.330114	0.519429	0.250017	0.179511	0.489735	0.943401	0.0332811	0.946735	-0.0314471	0.161493	0.452999	0.625546	0.184246	0.0321585	0.0137846	0.783763	0.0132999	0.794896	0.248616	0.249898	0.0841928	0.446214
	Pdgfrb	0.000272759	1.31432e-05	0.0464894	0.00148753	0.0564938	-0.552445	0.840349	-0.0669111	0.742893	-0.106707	0.745162	0.104149	0.0117501	0.645724	0.8312	0.0659471	0.028509	0.275889	0.510719	0.0204159	1.40072	0.00833835	1.69312	0.0350057	1.19161
	Esam	0.00197304	0.000714377	0.0245597	0.168834	0.432373	0.365835	0.0967266	0.751384	0.143363	0.660956	0.213352	0.56085	0.029246	0.865796	0.42479	0.343856	0.00783872	0.009897	1.3107	0.00269168	2.21203	0.0660066	0.668063	0.0881647	0.653811
	Pecam1	0.00024447	1.98282e-05	0.0302396	0.117148	0.742893	0.1691	0.165467	0.638852	0.0880408	0.788297	0.0967266	0.769158	0.0629429	0.74984	0.704477	0.18035	0.013198	0.010908	1.99516	0.0037839	2.84067	0.0464209	1.17405	0.102515	0.959607
	Ocln	0.0214224	0.00166572	0.0580418	0.00500908	0.0496868	-0.617914	0.546383	-0.202507	0.275956	-0.348072	0.714714	-0.129425	0.0782174	0.487824	0.923859	-0.0353266	0.0959308	0.532744	0.189595	0.025629	0.876644	0.117996	0.470255	0.0841928	0.595429
	Sele	3.09673e-06	0.000278022	0.191523	2.93676e-05	0.00358219	3.68579	7.12401e-05	5.68176	0.000445027	4.73119	0.00710568	3.38049	0.0484865	2.14993	0.832403	-0.277517	0.00675808	0.00269168	6.64775	0.00269168	6.72066	0.0183502	3.02371	0.0331295	2.79595
	Kcnc1	0.0683577	0.857859	0.224167	0.349835	0.887058	0.0856238	0.365432	0.447418	0.513797	-0.332866	0.341638	-0.469527	0.91156	0.0609844	0.901084	-0.0702396	0.0321585	0.0768703	-0.787547	0.00950772	-1.50824	0.0240525	-1.04637	0.37191	-0.352267
	Pvalb	0.897004	0.463957	0.592946	0.669382	0.787349	-0.330635	0.277401	1.17429	0.683659	0.489532	0.743162	0.38734	0.899475	0.154427	0.986344	-0.0257443	0.202787	0.307445	-0.694892	0.126916	-1.09985	0.0497068	-1.4307	0.396092	-0.57662
	Tcap	0.172584	0.924951	0.483431	0.669382	0.42479	-1.1381	0.95276	0.10144	0.670627	-0.655799	0.743162	-0.500519	0.402572	-1.04877	0.854293	0.273193	0.050316	0.269879	-0.986337	0.0177496	-2.77345	0.293141	-0.851703	0.870187	0.15065
	Cacna2d2	0.0113834	0.517441	0.391399	0.0108241	0.634131	-0.310158	0.864493	-0.11943	0.341638	-0.575388	0.344297	-0.570813	0.0389583	1.07205	0.742893	-0.200738	0.578533	0.652252	-0.325059	0.249029	-0.871714	0.97525	0.0225507	0.951678	-0.0460362
	Cx3cr1	7.87745e-08	0.00187559	0.420562	2.93416e-07	0.288547	-0.413163	0.361435	-0.359288	0.579683	0.228844	0.000579453	1.42654	1.36924e-06	2.21322	0.013742	0.882588	0.00317212	0.109954	0.525948	0.00900965	1.1911	0.00125069	2.43825	0.0037839	1.58548
	Siglech	7.87745e-08	0.74077	0.0802648	7.46827e-08	0.226629	-0.442289	0.0456979	-0.728784	0.000218438	-1.50327	0.270875	0.407597	5.7693e-06	1.81339	0.1381	0.501527	0.0159926	0.0841928	-1.24787	0.16555	-0.938171	0.0464093	1.40276	0.275889	0.716005
	Tmem119	1.5486e-05	0.0280366	0.87345	3.17912e-06	0.313332	-0.476696	0.029246	-1.01271	0.151904	-0.66499	0.029246	1.01547	0.000272516	1.63724	0.0741431	0.766047	0.0676973	0.914332	-0.0860466	0.08635	1.42911	0.0341025	1.78367	0.101934	1.33069
	Itgam	4.18269e-06	0.00815922	0.306978	5.28215e-06	0.35672	-0.566968	0.73822	-0.226633	0.349116	0.575055	0.00316074	1.81826	1.65791e-05	2.74539	0.0976034	0.9259	0.0105679	0.0120693	1.90665	0.0037839	2.79616	0.00327155	2.75606	0.0141348	1.80971
	Aif1	9.54514e-08	0.000709955	0.398677	1.025e-07	0.28227	-0.461879	0.261935	-0.481308	0.341638	0.41203	0.000193464	1.77193	4.7896e-07	2.68689	0.0161964	0.944817	0.0105679	0.0841928	1.16713	0.0100381	2.28387	0.00284106	3.26163	0.0113834	2.19027
	Cldn11	0.00016704	0.00870486	0.943723	0.0055212	0.454835	0.441554	0.145999	0.825692	0.124947	0.873002	0.0439116	1.14385	0.000508793	1.87197	0.0726687	0.943573	0.0123772	0.0109831	1.31493	0.00982997	1.36128	0.00324427	1.84412	0.030789	0.965353
	Mbp	0.000634163	0.0756677	0.675796	0.00383436	0.48558	0.489387	0.228656	0.807075	0.985678	0.0207655	0.69358	0.297623	0.000968691	2.05985	0.239224	0.733146	0.102498	0.99474	0.00363107	0.419196	-0.508099	0.0812299	1.12393	0.491968	0.428746
	Mobp	0.00804265	0.00844985	0.592946	0.0190674	0.283771	0.68659	0.0578849	1.19876	0.655014	0.315819	0.473542	0.473523	0.00279146	1.7026	0.16493	0.815378	0.27603	0.51991	0.379413	0.548742	-0.347786	0.173454	0.770275	0.650333	0.264676
	Cspg4	1.13891e-05	0.306978	0.400049	0.00021921	0.274288	-0.415742	0.165477	-0.518397	0.0880408	-0.641023	0.192639	0.485829	0.00759356	0.88858	0.901084	0.0544163	0.00783872	0.487012	-0.230417	0.0105692	1.23574	0.00452394	1.44336	0.0250626	0.951635
	Pdgfra	0.00129532	0.0101064	0.218821	0.0188726	0.563344	-0.194054	0.228656	-0.381032	0.151904	-0.453458	0.82483	-0.081415	0.127508	0.423845	0.900108	0.047495	0.028509	0.825265	0.0774543	0.0379742	0.858228	0.0114997	1.11902	0.0368859	0.8657
	Neurod1	0.0276702	0.87069	0.29405	0.479004	0.328293	-0.870279	0.449159	-0.686127	0.258171	-0.995872	0.327981	-0.871949	0.109938	-1.22523	0.69358	-0.359386	0.0168575	0.0973749	-1.0863	0.00587652	-2.63521	0.0926697	-1.01067	0.936201	0.0508715
	Slc17a7	0.0909578	0.506522	0.523242	0.312025	0.986344	0.0105007	0.99906	-0.00111463	0.422214	-0.347804	0.620922	-0.228736	0.127831	-0.559284	0.943401	0.0349326	0.0694033	0.119612	-0.53154	0.0165829	-1.03646	0.100408	-0.525483	0.473652	-0.228828
	Kcnv1	0.00042918	0.00766859	0.0170848	0.190205	0.901084	0.0660811	0.547278	-0.268709	0.371098	-0.385889	0.100733	-0.694839	0.106807	-0.600927	0.254664	-0.451247	9.8818e-05	0.000923575	-1.09819	2.84059e-05	-2.42909	0.00108893	-0.953822	0.00486224	-0.529119
	Cxcl9	5.69661e-07	0.0100362	0.306978	2.68843e-06	0.783478	-0.484494	0.660452	0.752378	0.771594	0.507827	0.145999	2.24266	4.41373e-06	7.85371	0.000579453	5.27708	0.013198	0.0966536	2.82522	0.100526	2.77393	0.00498396	6.54187	0.00515462	7.0679
	Cxcl10	1.13622e-07	0.0015365	0.0666087	8.24529e-07	0.239224	1.2133	0.000218438	4.2282	4.4278e-05	4.90682	0.00112217	3.52502	2.2467e-07	6.94455	1.21098e-05	5.05125	0.00783872	0.00276149	5.73761	0.00276149	5.65076	0.00276149	5.16668	0.00397426	4.73632
	Cxcl11	9.05241e-05	0.00634119	0.746398	0.00222355	0.601315	0.751752	0.16493	1.83437	0.344297	1.27245	0.19413	1.70297	0.000295877	4.6244	0.0691031	2.21752	0.0220145	0.0326685	3.18413	0.0268422	3.36554	0.00437074	5.29576	0.016793	3.87665
	Cxcl13	0.000111721	0.00123938	0.425629	0.000178115	0.817102	-0.639169	0.824008	-0.621116	0.323318	2.3836	0.328494	2.35619	0.000258541	8.39818	0.00882788	5.77232	0.00895372	0.0116513	4.29911	0.0134907	4.10572	0.00348365	5.97855	0.00276149	7.17876
	Cd8a	2.62812e-05	0.00276965	0.312036	1.44011e-07	1.15216e-05	-4.56566	0.16493	1.18696	0.156386	1.21031	0.982641	0.0318868	0.000427823	2.87578	0.00113168	2.71111	0.0271176	0.300331	1.19172	0.200114	1.5157	0.0247768	3.00313	0.00747611	4.73309
	Ms4a4b	1.97855e-05	0.00123938	0.450021	0.000961739	0.862733	0.27594	0.473172	1.01141	0.179252	1.79509	0.168203	1.84614	0.000680505	4.29129	0.00189593	4.02464	0.0107256	0.0124528	3.65812	0.00863638	4.14562	0.00415802	4.67422	0.00315142	5.94867
	Adamts14	1.34924e-05	0.00163163	0.279948	0.000296828	0.113331	0.802242	0.0654894	0.928465	0.0200537	1.17628	5.7104e-05	2.3614	0.00104132	1.54111	0.318511	0.477198	0.0379529	0.0484072	2.69692	0.0114997	4.15323	0.0241969	3.06616	0.313289	1.16929
	Klrb1c	8.7e-08	1.7226e-11	5.17824e-09	5.57052e-10	0.165477	0.7736	9.55108e-09	-5.55154	0.482464	-0.412247	0.00252393	1.7384	8.05112e-05	2.22232	0.00320374	1.55748	1.71096e-05	2.84059e-05	-6.08337	0.19793	-0.360384	2.84059e-05	-6.08337	0.0037839	-1.41177
	Ebf1	0.00118415	0.040495	0.674508	0.00589556	0.676188	-0.224331	0.52084	-0.322177	0.687024	-0.216776	0.817102	0.12941	0.00911546	1.10178	0.646924	0.225471	0.0247227	0.535869	0.211223	0.0360963	0.888661	0.0079519	1.29346	0.0367214	0.882706
	Pik3c2b	0.000513728	0.88749	0.434933	0.00200233	0.998974	-0.00209182	0.42768	0.37824	0.469693	-0.34992	0.699667	0.201255	0.00184082	1.31616	0.702056	0.183176	0.122167	0.294193	-0.490742	0.201011	-0.612871	0.282216	0.461854	0.876096	-0.0740972
	Arg1	5.17824e-09	0.353197	0.00793644	1.5856e-07	0.82904	0.294315	0.482935	0.86552	5.7693e-06	6.66184	3.1075e-06	7.07479	9.86093e-06	5.59811	0.95276	-0.0797954	0.00317212	0.00242048	9.67621	0.00184814	10.761	0.0268422	3.61579	0.222931	1.77358
	Chil3	6.3075e-06	0.00110621	0.46136	4.99655e-05	0.277401	1.33996	0.00216489	3.86847	4.65616e-05	5.80281	0.00111688	4.19833	0.00439405	3.10092	0.781866	0.358554	0.033764	0.0197394	7.26916	0.0136992	8.05529	0.0745745	4.38626	0.535869	1.43846
	Nos2	0.0105622	0.00128338	0.316257	0.133381	0.334941	-0.923806	0.934888	-0.0965557	0.742893	0.34261	0.101627	1.53683	0.628716	0.436828	0.702056	0.372385	0.0304599	0.0257966	2.51583	0.0105692	3.2955	0.162354	1.1891	0.513762	0.574983
	Kcnj3	0.00880469	0.653315	0.126793	0.669382	0.816349	-0.157777	0.923859	-0.0677826	0.422158	-0.479306	0.329171	-0.572173	0.318511	-0.513792	0.843772	-0.119758	0.000258529	0.00242048	-1.00077	0.000108694	-2.31873	0.00133879	-1.11034	0.076777	-0.285551
	Kcnc3	0.398677	0.969671	0.421266	0.518866	0.732162	0.270934	0.222438	0.862151	0.91156	-0.100261	0.731929	-0.275812	0.961179	-0.0384641	0.96085	-0.0418663	0.0911795	0.10102	-1.08473	0.0298338	-1.65479	0.0569851	-1.22652	0.571853	-0.333306
	Gabrb2	2.27335e-05	0.00686529	0.0052329	0.31733	0.422158	-0.259193	0.702056	-0.132801	0.217196	-0.383507	0.059806	-0.583676	0.305763	-0.283942	0.626853	-0.154707	0.000741813	0.00284106	-0.8865	0.000303138	-1.98409	0.00184814	-1.04175	0.0472292	-0.35502
	Lrp1	0.00870486	0.0358503	0.849975	0.117148	0.660452	-0.182558	0.731929	-0.145325	0.610318	-0.208495	0.824643	0.0968207	0.113813	0.517409	0.547278	0.219736	0.103046	0.574111	-0.223875	0.914371	0.0461317	0.0841928	0.727816	0.165278	0.598572
	Mki67	1.2354e-08	0.0118526	0.838124	5.24665e-08	0.882262	0.134346	0.369324	0.673741	0.000409777	2.82958	1.41094e-07	5.8663	5.24949e-07	4.60076	0.186741	0.892529	0.00970484	0.110625	1.90196	0.00357898	5.97612	0.00623317	4.38731	0.294193	1.17321
	Pcna	0.00024447	0.00557565	0.692698	0.00134958	0.454835	0.16117	0.702056	0.0887841	0.00466751	0.594376	0.00234396	0.650943	0.0161789	0.43856	0.923522	0.023978	0.103046	0.107599	0.709895	0.026516	1.14924	0.110625	0.639541	0.512096	0.266589
	Nes	5.84413e-06	0.0455784	0.378467	0.00111235	0.95116	0.0505511	0.0822591	1.12741	0.00258551	2.00505	0.00240286	2.02494	0.0207736	1.31486	0.771594	0.197509	0.00783872	0.00863638	2.29643	0.00284106	3.4013	0.0385147	1.32187	0.824232	0.133554
	Vim	3.95229e-08	2.46831e-05	0.16043	9.34023e-07	0.991728	0.00749407	0.285706	0.620548	0.000677493	2.08838	7.4055e-06	3.18639	1.88249e-06	3.17368	0.00637937	1.46811	0.00252278	0.00242048	3.45344	0.000923575	4.81441	0.00108893	4.09744	0.00269168	3.18731
	Lcn2	1.9836e-10	0.00880469	0.047065	6.60029e-09	5.13875e-08	4.94147	9.55108e-09	5.72714	9.55108e-09	6.17873	1.50937e-08	5.48732	9.55108e-09	5.03316	1.79222e-08	4.97118	0.00411655	0.00269168	6.35937	0.00242048	6.76056	0.00276149	5.31031	0.00184814	7.4464
	Serpina3n	1.55784e-07	0.000488614	0.567667	5.39196e-06	0.422158	0.652139	0.0338967	1.65903	9.11353e-05	3.50119	9.30626e-05	3.49011	3.29484e-06	4.1055	0.000591754	2.67132	0.00138489	0.000923575	4.49883	0.000887178	4.81832	0.000887178	4.47238	0.00136301	3.91691
	Hepacam	9.55913e-05	0.731653	0.254446	0.000951231	0.934888	0.0344827	0.519429	0.226665	0.374862	-0.30393	0.410841	0.285685	0.00119041	1.00204	0.077314	0.548697	0.028509	0.531878	-0.165163	0.266514	-0.303041	0.0722145	0.499473	0.0551438	0.597356
